# A systems genomics approach to uncover patient-specific pathogenic pathways and proteins in a complex disease

**DOI:** 10.1101/692269

**Authors:** Johanne Brooks, Dezso Modos, Padhmanand Sudhakar, David Fazekas, Azedine Zoufir, Orsolya Kapuy, Mate Szalay-Beko, Matthew Madgwick, Bram Verstockt, Lindsay Hall, Alastair Watson, Mark Tremelling, Miles Parkes, Severine Vermeire, Andreas Bender, Simon R. Carding, Tamas Korcsmaros

## Abstract

We describe a novel precision medicine workflow, the integrated single nucleotide polymorphism network platform (iSNP), designed to identify the exact mechanisms of how SNPs affect cellular regulatory networks, and how SNP co-occurrences contribute to disease pathogenesis in ulcerative colitis (UC). Using SNP profiles of 377 UC patients, we mapped the regulatory effects of the SNPs to a human signalling network containing protein-protein, miRNA-mRNA and transcription factor binding interactions. Unsupervised clustering algorithms grouped these patient-specific networks into four distinct clusters based on two large disease hubs, NFKB1 and PKCB. Pathway analysis identified the epigenetic modification as common and the T-cell specific responses as differing signalling pathways in the clusters. By integrating individual transcriptomes in active and quiescent disease setting to the patient networks, we validated the impact of non-coding SNPs. The iSNP approach identified regulatory effects of disease-associated non-coding SNPs, and identified how pathogenesis pathways are activated via different genetic modifications.
