## Supplemental table 7 for "A systems genomics approach to uncover patient-specific pathogenic pathways and proteins in a complex disease"

### Sheet: Sheet1
	Gene name	Protein names
P10275	AR	Androgen receptor (Dihydrotestosterone receptor) (Nuclear receptor subfamily 3 group C member 4)
P61769	B2M	Beta-2-microglobulin [Cleaved into: Beta-2-microglobulin form pI 5.3]
P56817	BACE1	Beta-secretase 1 (EC 3.4.23.46) (Aspartyl protease 2) (ASP2) (Asp 2) (Beta-site amyloid precursor protein cleaving enzyme 1) (Beta-site APP cleaving enzyme 1) (Memapsin-2) (Membrane-associated aspartic protease 2)
Q07812	BAX	Apoptosis regulator BAX (Bcl-2-like protein 4) (Bcl2-L-4)
P10415	BCL2	Apoptosis regulator Bcl-2
Q16548	BCL2A1	Bcl-2-related protein A1 (Bcl-2-like protein 5) (Bcl2-L-5) (Hemopoietic-specific early response protein) (Protein BFL-1) (Protein GRS)
Q07817	BCL2L1	Bcl-2-like protein 1 (Bcl2-L-1) (Apoptosis regulator Bcl-X)
O43521	BCL2L11	Bcl-2-like protein 11 (Bcl2-L-11) (Bcl2-interacting mediator of cell death)
P20749	BCL3	B-cell lymphoma 3 protein (BCL-3) (Proto-oncogene BCL3)
P46663	BDKRB1	B1 bradykinin receptor (B1R) (BK-1 receptor)
P21810	BGN	Biglycan (Bone/cartilage proteoglycan I) (PG-S1)
Q93088	BHMT	Betaine--homocysteine S-methyltransferase 1 (EC 2.1.1.5)
Q13490	BIRC2	Baculoviral IAP repeat-containing protein 2 (EC 6.3.2.-) (Cellular inhibitor of apoptosis 1) (C-IAP1) (IAP homolog B) (Inhibitor of apoptosis protein 2) (hIAP-2) (hIAP2) (RING finger protein 48) (TNFR2-TRAF-signaling complex protein 2)
Q13489	BIRC3	Baculoviral IAP repeat-containing protein 3 (EC 6.3.2.-) (Apoptosis inhibitor 2) (API2) (Cellular inhibitor of apoptosis 2) (C-IAP2) (IAP homolog C) (Inhibitor of apoptosis protein 1) (hIAP-1) (hIAP1) (RING finger protein 49) (TNFR2-TRAF-signaling complex protein 1)
O15392	BIRC5	Baculoviral IAP repeat-containing protein 5 (Apoptosis inhibitor 4) (Apoptosis inhibitor survivin)
P12643	BMP2	Bone morphogenetic protein 2 (BMP-2) (Bone morphogenetic protein 2A) (BMP-2A)
P51587	BRCA2	Breast cancer type 2 susceptibility protein (Fanconi anemia group D1 protein)
P78543	BTG2	Protein BTG2 (BTG family member 2) (NGF-inducible anti-proliferative protein PC3)
Q9Y2G2	CARD8	Caspase recruitment domain-containing protein 8 (Apoptotic protein NDPP1) (CARD-inhibitor of NF-kappa-B-activating ligand) (CARDINAL) (DACAR) (Tumor up-regulated CARD-containing antagonist of CASP9) (TUCAN)
Q86X55	CARM1	Histone-arginine methyltransferase CARM1 (EC 2.1.1.319) (Coactivator-associated arginine methyltransferase 1) (Protein arginine N-methyltransferase 4)
P42574	CASP3	Caspase-3 (CASP-3) (EC 3.4.22.56) (Apopain) (Cysteine protease CPP32) (CPP-32) (Protein Yama) (SREBP cleavage activity 1) (SCA-1) [Cleaved into: Caspase-3 subunit p17; Caspase-3 subunit p12]
P55211	CASP9	Caspase-9 (CASP-9) (EC 3.4.22.62) (Apoptotic protease Mch-6) (Apoptotic protease-activating factor 3) (APAF-3) (ICE-like apoptotic protease 6) (ICE-LAP6) [Cleaved into: Caspase-9 subunit p35; Caspase-9 subunit p10]
P06307	CCK	Cholecystokinin (CCK) [Cleaved into: Cholecystokinin-58 (CCK58); Cholecystokinin-58 desnonopeptide ((1-49)-CCK58); Cholecystokinin-39 (CCK39); Cholecystokinin-33 (CCK33); Cholecystokinin-25 (CCK25); Cholecystokinin-18 (CCK18); Cholecystokinin-12 (CCK12); Cholecystokinin-8 (CCK8); Cholecystokinin-7 (CCK7); Cholecystokinin-5 (CCK5)]
P51671	CCL11	Eotaxin (C-C motif chemokine 11) (Eosinophil chemotactic protein) (Small-inducible cytokine A11)
Q99616	CCL13	C-C motif chemokine 13 (CK-beta-10) (Monocyte chemoattractant protein 4) (Monocyte chemotactic protein 4) (MCP-4) (NCC-1) (Small-inducible cytokine A13) [Cleaved into: C-C motif chemokine 13, long chain; C-C motif chemokine 13, medium chain; C-C motif chemokine 13, short chain]
Q99731	CCL19	C-C motif chemokine 19 (Beta-chemokine exodus-3) (CK beta-11) (Epstein-Barr virus-induced molecule 1 ligand chemokine) (EBI1 ligand chemokine) (ELC) (Macrophage inflammatory protein 3 beta) (MIP-3-beta) (Small-inducible cytokine A19)
P13500	CCL2	C-C motif chemokine 2 (HC11) (Monocyte chemoattractant protein 1) (Monocyte chemotactic and activating factor) (MCAF) (Monocyte chemotactic protein 1) (MCP-1) (Monocyte secretory protein JE) (Small-inducible cytokine A2)
P78556	CCL20	C-C motif chemokine 20 (Beta-chemokine exodus-1) (CC chemokine LARC) (Liver and activation-regulated chemokine) (Macrophage inflammatory protein 3 alpha) (MIP-3-alpha) (Small-inducible cytokine A20) [Cleaved into: CCL20(1-67); CCL20(1-64); CCL20(2-70)]
O00626	CCL22	C-C motif chemokine 22 (CC chemokine STCP-1) (MDC(1-69)) (Macrophage-derived chemokine) (Small-inducible cytokine A22) (Stimulated T-cell chemotactic protein 1) [Cleaved into: MDC(3-69); MDC(5-69); MDC(7-69)]
P10147	CCL3	C-C motif chemokine 3 (G0/G1 switch regulatory protein 19-1) (Macrophage inflammatory protein 1-alpha) (MIP-1-alpha) (PAT 464.1) (SIS-beta) (Small-inducible cytokine A3) (Tonsillar lymphocyte LD78 alpha protein) [Cleaved into: MIP-1-alpha(4-69) (LD78-alpha(4-69))]
P13236	CCL4	C-C motif chemokine 4 (G-26 T-lymphocyte-secreted protein) (HC21) (Lymphocyte activation gene 1 protein) (LAG-1) (MIP-1-beta(1-69)) (Macrophage inflammatory protein 1-beta) (MIP-1-beta) (PAT 744) (Protein H400) (SIS-gamma) (Small-inducible cytokine A4) (T-cell activation protein 2) (ACT-2) [Cleaved into: MIP-1-beta(3-69)]
P13501	CCL5	C-C motif chemokine 5 (EoCP) (Eosinophil chemotactic cytokine) (SIS-delta) (Small-inducible cytokine A5) (T cell-specific protein P228) (TCP228) (T-cell-specific protein RANTES) [Cleaved into: RANTES(3-68); RANTES(4-68)]
P14635	CCNB1	G2/mitotic-specific cyclin-B1
P24385	CCND1	G1/S-specific cyclin-D1 (B-cell lymphoma 1 protein) (BCL-1) (BCL-1 oncogene) (PRAD1 oncogene)
P30279	CCND2	G1/S-specific cyclin-D2
P41597	CCR2	C-C chemokine receptor type 2 (C-C CKR-2) (CC-CKR-2) (CCR-2) (CCR2) (Monocyte chemoattractant protein 1 receptor) (MCP-1-R) (CD antigen CD192)
P51677	CCR3	C-C chemokine receptor type 3 (C-C CKR-3) (CC-CKR-3) (CCR-3) (CCR3) (CKR3) (Eosinophil eotaxin receptor) (CD antigen CD193)
P51681	CCR5	C-C chemokine receptor type 5 (C-C CKR-5) (CC-CKR-5) (CCR-5) (CCR5) (CHEMR13) (HIV-1 fusion coreceptor) (CD antigen CD195)
P32248	CCR7	C-C chemokine receptor type 7 (C-C CKR-7) (CC-CKR-7) (CCR-7) (BLR2) (CDw197) (Epstein-Barr virus-induced G-protein coupled receptor 1) (EBI1) (EBV-induced G-protein coupled receptor 1) (MIP-3 beta receptor) (CD antigen CD197)
P10747	CD28	T-cell-specific surface glycoprotein CD28 (TP44) (CD antigen CD28)
P28907	CD38	ADP-ribosyl cyclase/cyclic ADP-ribose hydrolase 1 (EC 3.2.2.6) (2'-phospho-ADP-ribosyl cyclase) (2'-phospho-ADP-ribosyl cyclase/2'-phospho-cyclic-ADP-ribose transferase) (EC 2.4.99.20) (2'-phospho-cyclic-ADP-ribose transferase) (ADP-ribosyl cyclase 1) (ADPRC 1) (Cyclic ADP-ribose hydrolase 1) (cADPr hydrolase 1) (T10) (CD antigen CD38)
P09693	CD3G	T-cell surface glycoprotein CD3 gamma chain (T-cell receptor T3 gamma chain) (CD antigen CD3g)
P25942	CD40	Tumor necrosis factor receptor superfamily member 5 (B-cell surface antigen CD40) (Bp50) (CD40L receptor) (CDw40) (CD antigen CD40)
P29965	CD40LG	CD40 ligand (CD40-L) (T-cell antigen Gp39) (TNF-related activation protein) (TRAP) (Tumor necrosis factor ligand superfamily member 5) (CD antigen CD154) [Cleaved into: CD40 ligand, membrane form; CD40 ligand, soluble form]
P19256	CD58	Lymphocyte function-associated antigen 3 (Ag3) (Surface glycoprotein LFA-3) (CD antigen CD58)
Q07108	CD69	Early activation antigen CD69 (Activation inducer molecule) (AIM) (BL-AC/P26) (C-type lectin domain family 2 member C) (EA1) (Early T-cell activation antigen p60) (GP32/28) (Leukocyte surface antigen Leu-23) (MLR-3) (CD antigen CD69)
P04233	CD74	HLA class II histocompatibility antigen gamma chain (HLA-DR antigens-associated invariant chain) (Ia antigen-associated invariant chain) (Ii) (p33) (CD antigen CD74)
P33681	CD80	T-lymphocyte activation antigen CD80 (Activation B7-1 antigen) (BB1) (CTLA-4 counter-receptor B7.1) (B7) (CD antigen CD80)
Q01151	CD83	CD83 antigen (hCD83) (B-cell activation protein) (Cell surface protein HB15) (CD antigen CD83)
P42081	CD86	T-lymphocyte activation antigen CD86 (Activation B7-2 antigen) (B70) (BU63) (CTLA-4 counter-receptor B7.2) (FUN-1) (CD antigen CD86)
P12830	CDH1	Cadherin-1 (CAM 120/80) (Epithelial cadherin) (E-cadherin) (Uvomorulin) (CD antigen CD324) [Cleaved into: E-Cad/CTF1; E-Cad/CTF2; E-Cad/CTF3]
P11802	CDK4	Cyclin-dependent kinase 4 (EC 2.7.11.22) (Cell division protein kinase 4) (PSK-J3)
P38936	CDKN1A	Cyclin-dependent kinase inhibitor 1 (CDK-interacting protein 1) (Melanoma differentiation-associated protein 6) (MDA-6) (p21)
P13688	CEACAM1	Carcinoembryonic antigen-related cell adhesion molecule 1 (Biliary glycoprotein 1) (BGP-1) (CD antigen CD66a)
P05156	CFI	Complement factor I (EC 3.4.21.45) (C3B/C4B inactivator) [Cleaved into: Complement factor I heavy chain; Complement factor I light chain]
O15519	CFLAR	CASP8 and FADD-like apoptosis regulator (Caspase homolog) (CASH) (Caspase-eight-related protein) (Casper) (Caspase-like apoptosis regulatory protein) (CLARP) (Cellular FLICE-like inhibitory protein) (c-FLIP) (FADD-like antiapoptotic molecule 1) (FLAME-1) (Inhibitor of FLICE) (I-FLICE) (MACH-related inducer of toxicity) (MRIT) (Usurpin) [Cleaved into: CASP8 and FADD-like apoptosis regulator subuni…
P13569	CFTR	Cystic fibrosis transmembrane conductance regulator (CFTR) (ATP-binding cassette sub-family C member 7) (Channel conductance-controlling ATPase) (EC 3.6.3.49) (cAMP-dependent chloride channel)
O15111	CHUK	Inhibitor of nuclear factor kappa-B kinase subunit alpha (I-kappa-B kinase alpha) (IKK-A) (IKK-alpha) (IkBKA) (IkappaB kinase) (EC 2.7.11.10) (Conserved helix-loop-helix ubiquitous kinase) (I-kappa-B kinase 1) (IKK1) (Nuclear factor NF-kappa-B inhibitor kinase alpha) (NFKBIKA) (Transcription factor 16) (TCF-16)
P02452	COL1A1	Collagen alpha-1(I) chain (Alpha-1 type I collagen)
P08123	COL1A2	Collagen alpha-2(I) chain (Alpha-2 type I collagen)
P02458	COL2A1	Collagen alpha-1(II) chain (Alpha-1 type II collagen) [Cleaved into: Collagen alpha-1(II) chain; Chondrocalcin]
Q02388	COL7A1	Collagen alpha-1(VII) chain (Long-chain collagen) (LC collagen)
P23219	COX1	Prostaglandin G/H synthase 1 (EC 1.14.99.1) (Cyclooxygenase-1) (COX-1) (Prostaglandin H2 synthase 1) (PGH synthase 1) (PGHS-1) (PHS 1) (Prostaglandin-endoperoxide synthase 1)
P20023	CR2	Complement receptor type 2 (Cr2) (Complement C3d receptor) (Epstein-Barr virus receptor) (EBV receptor) (CD antigen CD21)
O43889	CREB3	Cyclic AMP-responsive element-binding protein 3 (CREB-3) (cAMP-responsive element-binding protein 3) (Leucine zipper protein) (Luman) (Transcription factor LZIP-alpha) [Cleaved into: Processed cyclic AMP-responsive element-binding protein 3 (N-terminal Luman) (Transcriptionally active form)]
P34998	CRHR1	Corticotropin-releasing factor receptor 1 (CRF-R-1) (CRF-R1) (CRFR-1) (Corticotropin-releasing hormone receptor 1) (CRH-R-1) (CRH-R1)
Q14194	CRMP1	Dihydropyrimidinase-related protein 1 (DRP-1) (Collapsin response mediator protein 1) (CRMP-1) (Unc-33-like phosphoprotein 3) (ULIP-3)
P02741	CRP	C-reactive protein [Cleaved into: C-reactive protein(1-205)]
P09603	CSF1	Macrophage colony-stimulating factor 1 (CSF-1) (M-CSF) (MCSF) (Lanimostim) [Cleaved into: Processed macrophage colony-stimulating factor 1]
P04141	CSF2	Granulocyte-macrophage colony-stimulating factor (GM-CSF) (Colony-stimulating factor) (CSF) (Molgramostin) (Sargramostim)
P68400	CSNK2A1	Casein kinase II subunit alpha (CK II alpha) (EC 2.7.11.1)
P49711	CTCF	Transcriptional repressor CTCF (11-zinc finger protein) (CCCTC-binding factor) (CTCFL paralog)
P07858	CTSB	Cathepsin B (EC 3.4.22.1) (APP secretase) (APPS) (Cathepsin B1) [Cleaved into: Cathepsin B light chain; Cathepsin B heavy chain]
P09341	CXCL1	Growth-regulated alpha protein (C-X-C motif chemokine 1) (GRO-alpha(1-73)) (Melanoma growth stimulatory activity) (MGSA) (Neutrophil-activating protein 3) (NAP-3) [Cleaved into: GRO-alpha(4-73); GRO-alpha(5-73); GRO-alpha(6-73)]
P02778	CXCL10	C-X-C motif chemokine 10 (10 kDa interferon gamma-induced protein) (Gamma-IP10) (IP-10) (Small-inducible cytokine B10) [Cleaved into: CXCL10(1-73)]
P48061	CXCL12	Stromal cell-derived factor 1 (SDF-1) (hSDF-1) (C-X-C motif chemokine 12) (Intercrine reduced in hepatomas) (IRH) (hIRH) (Pre-B cell growth-stimulating factor) (PBSF) [Cleaved into: SDF-1-beta(3-72); SDF-1-alpha(3-67)]
P19875	CXCL2	C-X-C motif chemokine 2 (Growth-regulated protein beta) (Gro-beta) (Macrophage inflammatory protein 2-alpha) (MIP2-alpha) [Cleaved into: GRO-beta(5-73) (GRO-beta-T) (Hematopoietic synergistic factor) (HSF) (SB-251353)]
P42830	CXCL5	C-X-C motif chemokine 5 (ENA-78(1-78)) (Epithelial-derived neutrophil-activating protein 78) (Neutrophil-activating peptide ENA-78) (Small-inducible cytokine B5) [Cleaved into: ENA-78(8-78); ENA-78(9-78)]
P10145	CXCL8	Interleukin-8 (IL-8) (C-X-C motif chemokine 8) (Chemokine (C-X-C motif) ligand 8) (Emoctakin) (Granulocyte chemotactic protein 1) (GCP-1) (Monocyte-derived neutrophil chemotactic factor) (MDNCF) (Monocyte-derived neutrophil-activating peptide) (MONAP) (Neutrophil-activating protein 1) (NAP-1) (Protein 3-10C) (T-cell chemotactic factor) [Cleaved into: MDNCF-a (GCP/IL-8 protein IV) (IL8/NAP1 form I…
P25025	CXCR2	C-X-C chemokine receptor type 2 (CXC-R2) (CXCR-2) (CDw128b) (GRO/MGSA receptor) (High affinity interleukin-8 receptor B) (IL-8R B) (IL-8 receptor type 2) (CD antigen CD182)
P61073	CXCR4	C-X-C chemokine receptor type 4 (CXC-R4) (CXCR-4) (FB22) (Fusin) (HM89) (LCR1) (Leukocyte-derived seven transmembrane domain receptor) (LESTR) (Lipopolysaccharide-associated protein 3) (LAP-3) (LPS-associated protein 3) (NPYRL) (Stromal cell-derived factor 1 receptor) (SDF-1 receptor) (CD antigen CD184)
P11511	CYP19A1	Aromatase (EC 1.14.14.14) (CYPXIX) (Cytochrome P-450AROM) (Cytochrome P450 19A1) (Estrogen synthase)
P04798	CYP1A1	Cytochrome P450 1A1 (EC 1.14.14.1) (CYPIA1) (Cytochrome P450 form 6) (Cytochrome P450-C) (Cytochrome P450-P1)
O15528	CYP27B1	25-hydroxyvitamin D-1 alpha hydroxylase, mitochondrial (EC 1.14.13.13) (25-OHD-1 alpha-hydroxylase) (25-hydroxyvitamin D(3) 1-alpha-hydroxylase) (VD3 1A hydroxylase) (Calcidiol 1-monooxygenase) (Cytochrome P450 subfamily XXVIIB polypeptide 1) (Cytochrome P450C1 alpha) (Cytochrome P450VD1-alpha) (Cytochrome p450 27B1)
P05181	CYP2E1	Cytochrome P450 2E1 (EC 1.14.13.-) (4-nitrophenol 2-hydroxylase) (EC 1.14.13.n7) (CYPIIE1) (Cytochrome P450-J) [Cleaved into: Cytochrome P450 2E1, N-terminally processed]
P24462	CYP3A7	Cytochrome P450 3A7 (EC 1.14.14.1) (CYPIIIA7) (Cytochrome P450-HFLA)
Q5T197	DCST1	DC-STAMP domain-containing protein 1
Q5T1A1	DCST2	DC-STAMP domain-containing protein 2
O15263	DEFB4A	Beta-defensin 4A (Beta-defensin 2) (BD-2) (hBD-2) (Defensin, beta 2) (Skin-antimicrobial peptide 1) (SAP1)
P14416	DRD2	D(2) dopamine receptor (Dopamine D2 receptor)
Q01094	E2F1	Transcription factor E2F1 (E2F-1) (PBR3) (Retinoblastoma-associated protein 1) (RBAP-1) (Retinoblastoma-binding protein 3) (RBBP-3) (pRB-binding protein E2F-1)
Q14213	EBI3	Interleukin-27 subunit beta (IL-27 subunit beta) (IL-27B) (Epstein-Barr virus-induced gene 3 protein) (EBV-induced gene 3 protein)
P05305	EDN1	Endothelin-1 (Preproendothelin-1) (PPET1) [Cleaved into: Endothelin-1 (ET-1); Big endothelin-1]
P00533	EGFR	Epidermal growth factor receptor (EC 2.7.10.1) (Proto-oncogene c-ErbB-1) (Receptor tyrosine-protein kinase erbB-1)
P18146	EGR1	Early growth response protein 1 (EGR-1) (AT225) (Nerve growth factor-induced protein A) (NGFI-A) (Transcription factor ETR103) (Transcription factor Zif268) (Zinc finger protein 225) (Zinc finger protein Krox-24)
P78545	ELF3	ETS-related transcription factor Elf-3 (E74-like factor 3) (Epithelial-restricted with serine box) (Epithelium-restricted Ets protein ESX) (Epithelium-specific Ets transcription factor 1) (ESE-1)
P16422	EPCAM	Epithelial cell adhesion molecule (Ep-CAM) (Adenocarcinoma-associated antigen) (Cell surface glycoprotein Trop-1) (Epithelial cell surface antigen) (Epithelial glycoprotein) (EGP) (Epithelial glycoprotein 314) (EGP314) (hEGP314) (KS 1/4 antigen) (KSA) (Major gastrointestinal tumor-associated protein GA733-2) (Tumor-associated calcium signal transducer 1) (CD antigen CD326)
Q9NZ08	ERAP1	Endoplasmic reticulum aminopeptidase 1 (EC 3.4.11.-) (ARTS-1) (Adipocyte-derived leucine aminopeptidase) (A-LAP) (Aminopeptidase PILS) (Puromycin-insensitive leucyl-specific aminopeptidase) (PILS-AP) (Type 1 tumor necrosis factor receptor shedding aminopeptidase regulator)
Q6P179	ERAP2	Endoplasmic reticulum aminopeptidase 2 (EC 3.4.11.-) (Leukocyte-derived arginine aminopeptidase) (L-RAP)
P13726	F3	Tissue factor (TF) (Coagulation factor III) (Thromboplastin) (CD antigen CD142)
P00451	F8	Coagulation factor VIII (Antihemophilic factor) (AHF) (Procoagulant component) [Cleaved into: Factor VIIIa heavy chain, 200 kDa isoform; Factor VIIIa heavy chain, 92 kDa isoform; Factor VIII B chain; Factor VIIIa light chain]
Q9UNN5	FAF1	FAS-associated factor 1 (hFAF1) (UBX domain-containing protein 12) (UBX domain-containing protein 3A)
P25445	FAS	Tumor necrosis factor receptor superfamily member 6 (Apo-1 antigen) (Apoptosis-mediating surface antigen FAS) (FASLG receptor) (CD antigen CD95)
P49327	FAS	Fatty acid synthase (EC 2.3.1.85) [Includes: [Acyl-carrier-protein] S-acetyltransferase (EC 2.3.1.38); [Acyl-carrier-protein] S-malonyltransferase (EC 2.3.1.39); 3-oxoacyl-[acyl-carrier-protein] synthase (EC 2.3.1.41); 3-oxoacyl-[acyl-carrier-protein] reductase (EC 1.1.1.100); 3-hydroxyacyl-[acyl-carrier-protein] dehydratase (EC 4.2.1.59); Enoyl-[acyl-carrier-protein] reductase (EC 1.3.1.39); Ole…
P48023	FASLG	Tumor necrosis factor ligand superfamily member 6 (Apoptosis antigen ligand) (APTL) (CD95 ligand) (CD95-L) (Fas antigen ligand) (Fas ligand) (FasL) (CD antigen CD178) [Cleaved into: Tumor necrosis factor ligand superfamily member 6, membrane form; Tumor necrosis factor ligand superfamily member 6, soluble form (Receptor-binding FasL ectodomain) (Soluble Fas ligand) (sFasL); ADAM10-processed FasL …
P09467	FBP1	Fructose-1,6-bisphosphatase 1 (FBPase 1) (EC 3.1.3.11) (D-fructose-1,6-bisphosphate 1-phosphohydrolase 1) (Liver FBPase)
P21781	FGF7	Fibroblast growth factor 7 (FGF-7) (Heparin-binding growth factor 7) (HBGF-7) (Keratinocyte growth factor)
P55075	FGF8	Fibroblast growth factor 8 (FGF-8) (Androgen-induced growth factor) (AIGF) (Heparin-binding growth factor 8) (HBGF-8)
O43915	FIGF	Vascular endothelial growth factor D (VEGF-D) (c-Fos-induced growth factor) (FIGF)
P35916	FLT4	Vascular endothelial growth factor receptor 3 (VEGFR-3) (EC 2.7.10.1) (Fms-like tyrosine kinase 4) (FLT-4) (Tyrosine-protein kinase receptor FLT4)
P02751	FN1	Fibronectin (FN) (Cold-insoluble globulin) (CIG) [Cleaved into: Anastellin; Ugl-Y1; Ugl-Y2; Ugl-Y3]
O43524	FOXO3	Forkhead box protein O3 (AF6q21 protein) (Forkhead in rhabdomyosarcoma-like 1)
Q9BZS1	FOXP3	Forkhead box protein P3 (Scurfin) [Cleaved into: Forkhead box protein P3, C-terminally processed; Forkhead box protein P3 41 kDa form]
P02794	FTH1	Ferritin heavy chain (Ferritin H subunit) (EC 1.16.3.1) (Cell proliferation-inducing gene 15 protein) [Cleaved into: Ferritin heavy chain, N-terminally processed]
P23771	GATA3	Trans-acting T-cell-specific transcription factor GATA-3 (GATA-binding factor 3)
P48506	GCLC	Glutamate--cysteine ligase catalytic subunit (EC 6.3.2.2) (GCS heavy chain) (Gamma-ECS) (Gamma-glutamylcysteine synthetase)
P39905	GDNF	Glial cell line-derived neurotrophic factor (hGDNF) (Astrocyte-derived trophic factor) (ATF)
P14136	GFAP	Glial fibrillary acidic protein (GFAP)
Q86XP6	GKN2	Gastrokine-2 (Blottin) (Down-regulated in gastric cancer) (Trefoil factor interactions(z) 1)
Q05586	GRIN1	Glutamate receptor ionotropic, NMDA 1 (GluN1) (Glutamate [NMDA] receptor subunit zeta-1) (N-methyl-D-aspartate receptor subunit NR1) (NMD-R1)
P49840	GSK3A	Glycogen synthase kinase-3 alpha (GSK-3 alpha) (EC 2.7.11.26) (Serine/threonine-protein kinase GSK3A) (EC 2.7.11.1)
P49841	GSK3B	Glycogen synthase kinase-3 beta (GSK-3 beta) (EC 2.7.11.26) (Serine/threonine-protein kinase GSK3B) (EC 2.7.11.1)
P09211	GSTP1	Glutathione S-transferase P (EC 2.5.1.18) (GST class-pi) (GSTP1-1)
O00165	HAX1	HCLS1-associated protein X-1 (HS1-associating protein X-1) (HAX-1) (HS1-binding protein 1) (HSP1BP-1)
Q99075	HBEGF	Proheparin-binding EGF-like growth factor [Cleaved into: Heparin-binding EGF-like growth factor (HB-EGF) (HBEGF) (Diphtheria toxin receptor) (DT-R)]
Q13547	HDAC1	Histone deacetylase 1 (HD1) (EC 3.5.1.98)
Q8WUI4	HDAC7	Histone deacetylase 7 (HD7) (EC 3.5.1.98) (Histone deacetylase 7A) (HD7a)
Q14469	HES1	Transcription factor HES-1 (Class B basic helix-loop-helix protein 39) (bHLHb39) (Hairy and enhancer of split 1) (Hairy homolog) (Hairy-like protein) (hHL)
Q16665	HIF1A	Hypoxia-inducible factor 1-alpha (HIF-1-alpha) (HIF1-alpha) (ARNT-interacting protein) (Basic-helix-loop-helix-PAS protein MOP1) (Class E basic helix-loop-helix protein 78) (bHLHe78) (Member of PAS protein 1) (PAS domain-containing protein 8)
P30511	HLA-F	HLA class I histocompatibility antigen, alpha chain F (CDA12) (HLA F antigen) (Leukocyte antigen F) (MHC class I antigen F)
P09601	HMOX1	Heme oxygenase 1 (HO-1) (EC 1.14.14.18)
P31269	HOXA9	Homeobox protein Hox-A9 (Homeobox protein Hox-1G)
Q9Y251	HPSE	Heparanase (EC 3.2.1.166) (Endo-glucoronidase) (Heparanase-1) (Hpa1) [Cleaved into: Heparanase 8 kDa subunit; Heparanase 50 kDa subunit]
P80365	HSD11B2	Corticosteroid 11-beta-dehydrogenase isozyme 2 (EC 1.1.1.-) (11-beta-hydroxysteroid dehydrogenase type 2) (11-DH2) (11-beta-HSD2) (11-beta-hydroxysteroid dehydrogenase type II) (11-HSD type II) (11-beta-HSD type II) (NAD-dependent 11-beta-hydroxysteroid dehydrogenase) (11-beta-HSD) (Short chain dehydrogenase/reductase family 9C member 3)
Q12794	HYAL1	Hyaluronidase-1 (Hyal-1) (EC 3.2.1.35) (Hyaluronoglucosaminidase-1) (Lung carcinoma protein 1) (LuCa-1)
P05362	ICAM1	Intercellular adhesion molecule 1 (ICAM-1) (Major group rhinovirus receptor) (CD antigen CD54)
P46695	IER3	Radiation-inducible immediate-early gene IEX-1 (Differentiation-dependent gene 2 protein) (Protein DIF-2) (Immediate early protein GLY96) (Immediate early response 3 protein) (PACAP-responsive gene 1 protein) (Protein PRG1)
P01562	IFNA1	Interferon alpha-1/13 (IFN-alpha-1/13) (Interferon alpha-D) (LeIF D)
P01574	IFNB1	Interferon beta (IFN-beta) (Fibroblast interferon)
P01579	IFNG	Interferon gamma (IFN-gamma) (Immune interferon)
Q9NZI8	IGF2BP1	Insulin-like growth factor 2 mRNA-binding protein 1 (IGF2 mRNA-binding protein 1) (IMP-1) (IMP1) (Coding region determinant-binding protein) (CRD-BP) (IGF-II mRNA-binding protein 1) (VICKZ family member 1) (Zipcode-binding protein 1) (ZBP-1)
Q9Y6M1	IGF2BP2	Insulin-like growth factor 2 mRNA-binding protein 2 (IGF2 mRNA-binding protein 2) (IMP-2) (Hepatocellular carcinoma autoantigen p62) (IGF-II mRNA-binding protein 2) (VICKZ family member 2)
O14920	IKBKB	Inhibitor of nuclear factor kappa-B kinase subunit beta (I-kappa-B-kinase beta) (IKK-B) (IKK-beta) (IkBKB) (EC 2.7.11.10) (I-kappa-B kinase 2) (IKK2) (Nuclear factor NF-kappa-B inhibitor kinase beta) (NFKBIKB)
P22301	IL10	Interleukin-10 (IL-10) (Cytokine synthesis inhibitory factor) (CSIF)
P29459	IL12A	Interleukin-12 subunit alpha (IL-12A) (Cytotoxic lymphocyte maturation factor 35 kDa subunit) (CLMF p35) (IL-12 subunit p35) (NK cell stimulatory factor chain 1) (NKSF1)
P29460	IL12B	Interleukin-12 subunit beta (IL-12B) (Cytotoxic lymphocyte maturation factor 40 kDa subunit) (CLMF p40) (IL-12 subunit p40) (NK cell stimulatory factor chain 2) (NKSF2)
Q16552	IL17A	Interleukin-17A (IL-17) (IL-17A) (Cytotoxic T-lymphocyte-associated antigen 8) (CTLA-8)
Q9P0M4	IL17C	Interleukin-17C (IL-17C) (Cytokine CX2)
Q14116	IL18	Interleukin-18 (IL-18) (Iboctadekin) (Interferon gamma-inducing factor) (IFN-gamma-inducing factor) (Interleukin-1 gamma) (IL-1 gamma)
P01583	IL1A	Interleukin-1 alpha (IL-1 alpha) (Hematopoietin-1)
P01584	IL1B	Interleukin-1 beta (IL-1 beta) (Catabolin)
P18510	IL1RN	Interleukin-1 receptor antagonist protein (IL-1RN) (IL-1ra) (IRAP) (ICIL-1RA) (IL1 inhibitor) (Anakinra)
P60568	IL2	Interleukin-2 (IL-2) (T-cell growth factor) (TCGF) (Aldesleukin)
Q9HBE4	IL21	Interleukin-21 (IL-21) (Za11)
Q9NPF7	IL23A	Interleukin-23 subunit alpha (IL-23 subunit alpha) (IL-23-A) (Interleukin-23 subunit p19) (IL-23p19)
P01589	IL2RA	Interleukin-2 receptor subunit alpha (IL-2 receptor subunit alpha) (IL-2-RA) (IL-2R subunit alpha) (IL2-RA) (TAC antigen) (p55) (CD antigen CD25)
P05112	IL4	Interleukin-4 (IL-4) (B-cell stimulatory factor 1) (BSF-1) (Binetrakin) (Lymphocyte stimulatory factor 1) (Pitrakinra)
P05231	IL6	Interleukin-6 (IL-6) (B-cell stimulatory factor 2) (BSF-2) (CTL differentiation factor) (CDF) (Hybridoma growth factor) (Interferon beta-2) (IFN-beta-2)
P10914	IRF1	Interferon regulatory factor 1 (IRF-1)
Q15306	IRF4	Interferon regulatory factor 4 (IRF-4) (Lymphocyte-specific interferon regulatory factor) (LSIRF) (Multiple myeloma oncogene 1) (NF-EM5)
Q92985	IRF7	Interferon regulatory factor 7 (IRF-7)
P20702	ITGAX	Integrin alpha-X (CD11 antigen-like family member C) (Leu M5) (Leukocyte adhesion glycoprotein p150,95 alpha chain) (Leukocyte adhesion receptor p150,95) (CD antigen CD11c)
P17275	JUNB	Transcription factor jun-B
Q9Y2K7	KDM2A	Lysine-specific demethylase 2A (EC 1.14.11.27) (CXXC-type zinc finger protein 8) (F-box and leucine-rich repeat protein 11) (F-box protein FBL7) (F-box protein Lilina) (F-box/LRR-repeat protein 11) (JmjC domain-containing histone demethylation protein 1A) ([Histone-H3]-lysine-36 demethylase 1A)
Q13887	KLF5	Krueppel-like factor 5 (Basic transcription element-binding protein 2) (BTE-binding protein 2) (Colon krueppel-like factor) (GC-box-binding protein 2) (Intestinal-enriched krueppel-like factor) (Transcription factor BTEB2)
P03952	KLK3	Plasma kallikrein (EC 3.4.21.34) (Fletcher factor) (Kininogenin) (Plasma prekallikrein) (PKK) [Cleaved into: Plasma kallikrein heavy chain; Plasma kallikrein light chain]
P07288	KLK3	Prostate-specific antigen (PSA) (EC 3.4.21.77) (Gamma-seminoprotein) (Seminin) (Kallikrein-3) (P-30 antigen) (Semenogelase)
P80188	LCN2	Neutrophil gelatinase-associated lipocalin (NGAL) (25 kDa alpha-2-microglobulin-related subunit of MMP-9) (Lipocalin-2) (Oncogene 24p3) (Siderocalin LCN2) (p25)
Q05469	LIPE	Hormone-sensitive lipase (HSL) (EC 3.1.1.79)
P06858	LPL	Lipoprotein lipase (LPL) (EC 3.1.1.34)
Q16873	LTC4S	Leukotriene C4 synthase (LTC4 synthase) (EC 4.4.1.20) (Leukotriene-C(4) synthase)
Q13477	MADCAM1	Mucosal addressin cell adhesion molecule 1 (MAdCAM-1) (hMAdCAM-1)
P31153	MAT2A	S-adenosylmethionine synthase isoform type-2 (AdoMet synthase 2) (EC 2.5.1.6) (Methionine adenosyltransferase 2) (MAT 2) (Methionine adenosyltransferase II) (MAT-II)
Q07820	MCL1	Induced myeloid leukemia cell differentiation protein Mcl-1 (Bcl-2-like protein 3) (Bcl2-L-3) (Bcl-2-related protein EAT/mcl1) (mcl1/EAT)
Q29983	MICA	MHC class I polypeptide-related sequence A (MIC-A)
P14174	MIF	Macrophage migration inhibitory factor (MIF) (EC 5.3.2.1) (Glycosylation-inhibiting factor) (GIF) (L-dopachrome isomerase) (L-dopachrome tautomerase) (EC 5.3.3.12) (Phenylpyruvate tautomerase)
P03956	MMP1	Interstitial collagenase (EC 3.4.24.7) (Fibroblast collagenase) (Matrix metalloproteinase-1) (MMP-1) [Cleaved into: 22 kDa interstitial collagenase; 27 kDa interstitial collagenase]
P45452	MMP13	Collagenase 3 (EC 3.4.24.-) (Matrix metalloproteinase-13) (MMP-13)
P50281	MMP14	Matrix metalloproteinase-14 (MMP-14) (EC 3.4.24.80) (MMP-X1) (Membrane-type matrix metalloproteinase 1) (MT-MMP 1) (MTMMP1) (Membrane-type-1 matrix metalloproteinase) (MT1-MMP) (MT1MMP)
P08253	MMP2	72 kDa type IV collagenase (EC 3.4.24.24) (72 kDa gelatinase) (Gelatinase A) (Matrix metalloproteinase-2) (MMP-2) (TBE-1) [Cleaved into: PEX]
P08254	MMP3	Stromelysin-1 (SL-1) (EC 3.4.24.17) (Matrix metalloproteinase-3) (MMP-3) (Transin-1)
P14780	MMP9	Matrix metalloproteinase-9 (MMP-9) (EC 3.4.24.35) (92 kDa gelatinase) (92 kDa type IV collagenase) (Gelatinase B) (GELB) [Cleaved into: 67 kDa matrix metalloproteinase-9; 82 kDa matrix metalloproteinase-9]
Q685J3	MUC17	Mucin-17 (MUC-17) (Small intestinal mucin-3) (MUC-3)
Q02817	MUC2	Mucin-2 (MUC-2) (Intestinal mucin-2)
P98088	MUC5AC	Mucin-5AC (MUC-5AC) (Gastric mucin) (Lewis B blood group antigen) (LeB) (Major airway glycoprotein) (Mucin-5 subtype AC, tracheobronchial) (Tracheobronchial mucin) (TBM)
Q9HC84	MUC5B	Mucin-5B (MUC-5B) (Cervical mucin) (High molecular weight salivary mucin MG1) (Mucin-5 subtype B, tracheobronchial) (Sublingual gland mucin)
Q6W4X9	MUC6	Mucin-6 (MUC-6) (Gastric mucin-6)
P10242	MYB	Transcriptional activator Myb (Proto-oncogene c-Myb)
P01106	MYC	Myc proto-oncogene protein (Class E basic helix-loop-helix protein 39) (bHLHe39) (Proto-oncogene c-Myc) (Transcription factor p64)
P43490	NAMPT	Nicotinamide phosphoribosyltransferase (NAmPRTase) (Nampt) (EC 2.4.2.12) (Pre-B-cell colony-enhancing factor 1) (Pre-B cell-enhancing factor) (Visfatin)
P13591	NCAM1	Neural cell adhesion molecule 1 (N-CAM-1) (NCAM-1) (CD antigen CD56)
O75376	NCOR1	Nuclear receptor corepressor 1 (N-CoR) (N-CoR1)
Q9Y618	NCOR2	Nuclear receptor corepressor 2 (N-CoR2) (CTG repeat protein 26) (SMAP270) (Silencing mediator of retinoic acid and thyroid hormone receptor) (SMRT) (T3 receptor-associating factor) (TRAC) (Thyroid-, retinoic-acid-receptor-associated corepressor)
P19838	NFKB1	Nuclear factor NF-kappa-B p105 subunit (DNA-binding factor KBF1) (EBP-1) (Nuclear factor of kappa light polypeptide gene enhancer in B-cells 1) [Cleaved into: Nuclear factor NF-kappa-B p50 subunit]
P25963	NFKBIA	NF-kappa-B inhibitor alpha (I-kappa-B-alpha) (IkB-alpha) (IkappaBalpha) (Major histocompatibility complex enhancer-binding protein MAD3)
Q9BYH8	NFKBIZ	NF-kappa-B inhibitor zeta (I-kappa-B-zeta) (IkB-zeta) (IkappaBzeta) (IL-1 inducible nuclear ankyrin-repeat protein) (INAP) (Molecule possessing ankyrin repeats induced by lipopolysaccharide) (MAIL)
Q9NX02	NLRP2	NACHT, LRR and PYD domains-containing protein 2 (Nucleotide-binding site protein 1) (PYRIN domain and NACHT domain-containing protein 1) (PYRIN-containing APAF1-like protein 2)
Q9HC29	NOD2	Nucleotide-binding oligomerization domain-containing protein 2 (Caspase recruitment domain-containing protein 15) (Inflammatory bowel disease protein 1)
Q14978	NOLC1	Nucleolar and coiled-body phosphoprotein 1 (140 kDa nucleolar phosphoprotein) (Nopp140) (Hepatitis C virus NS5A-transactivated protein 13) (HCV NS5A-transactivated protein 13) (Nucleolar 130 kDa protein) (Nucleolar phosphoprotein p130)
P29475	NOS1	Nitric oxide synthase, brain (EC 1.14.13.39) (Constitutive NOS) (NC-NOS) (NOS type I) (Neuronal NOS) (N-NOS) (nNOS) (Peptidyl-cysteine S-nitrosylase NOS1) (bNOS)
P35228	NOS2	Nitric oxide synthase, inducible (EC 1.14.13.39) (Hepatocyte NOS) (HEP-NOS) (Inducible NO synthase) (Inducible NOS) (iNOS) (NOS type II) (Peptidyl-cysteine S-nitrosylase NOS2)
P29474	NOS3	Nitric oxide synthase, endothelial (EC 1.14.13.39) (Constitutive NOS) (cNOS) (EC-NOS) (Endothelial NOS) (eNOS) (NOS type III) (NOSIII)
Q9NPH5	NOX4	NADPH oxidase 4 (EC 1.6.3.-) (Kidney oxidase-1) (KOX-1) (Kidney superoxide-producing NADPH oxidase) (Renal NAD(P)H-oxidase)
Q96PH1	NOX5	NADPH oxidase 5 (EC 1.6.3.-)
P16860	NPPB	Natriuretic peptides B (Gamma-brain natriuretic peptide) [Cleaved into: Brain natriuretic peptide 32 (BNP(1-32)) (BNP-32); BNP(1-30); BNP(1-29); BNP(1-28); BNP(2-31); BNP(3-32); BNP(3-30); BNP(3-29); BNP(4-32); BNP(4-31); BNP(4-30); BNP(4-29); BNP(4-27); BNP(5-32); BNP(5-31); BNP(5-29)]
Q16656	NRF1	Nuclear respiratory factor 1 (NRF-1) (Alpha palindromic-binding protein) (Alpha-pal)
Q6UX06	OLFM4	Olfactomedin-4 (OLM4) (Antiapoptotic protein GW112) (G-CSF-stimulated clone 1 protein) (hGC-1) (hOLfD)
P78380	OLR1	Oxidized low-density lipoprotein receptor 1 (Ox-LDL receptor 1) (C-type lectin domain family 8 member A) (Lectin-like oxidized LDL receptor 1) (LOX-1) (Lectin-like oxLDL receptor 1) (hLOX-1) (Lectin-type oxidized LDL receptor 1) [Cleaved into: Oxidized low-density lipoprotein receptor 1, soluble form]
P35372	OPRM1	Mu-type opioid receptor (M-OR-1) (MOR-1) (Mu opiate receptor) (Mu opioid receptor) (MOP) (hMOP)
Q96CV9	OPTN	Optineurin (E3-14.7K-interacting protein) (FIP-2) (Huntingtin yeast partner L) (Huntingtin-interacting protein 7) (HIP-7) (Huntingtin-interacting protein L) (NEMO-related protein) (Optic neuropathy-inducing protein) (Transcription factor IIIA-interacting protein) (TFIIIA-IntP)
Q13946	PDE7A	High affinity cAMP-specific 3',5'-cyclic phosphodiesterase 7A (EC 3.1.4.53) (HCP1) (TM22)
Q16654	PDK4	[Pyruvate dehydrogenase (acetyl-transferring)] kinase isozyme 4, mitochondrial (EC 2.7.11.2) (Pyruvate dehydrogenase kinase isoform 4)
Q96PD5	PGLYRP2	N-acetylmuramoyl-L-alanine amidase (EC 3.5.1.28) (Peptidoglycan recognition protein 2) (Peptidoglycan recognition protein long) (PGRP-L)
P01833	PIGR	Polymeric immunoglobulin receptor (PIgR) (Poly-Ig receptor) (Hepatocellular carcinoma-associated protein TB6) [Cleaved into: Secretory component]
P14555	PLA2G2A	Phospholipase A2, membrane associated (EC 3.1.1.4) (GIIC sPLA2) (Group IIA phospholipase A2) (Non-pancreatic secretory phospholipase A2) (NPS-PLA2) (Phosphatidylcholine 2-acylhydrolase 2A)
P00749	PLAU	Urokinase-type plasminogen activator (U-plasminogen activator) (uPA) (EC 3.4.21.73) [Cleaved into: Urokinase-type plasminogen activator long chain A; Urokinase-type plasminogen activator short chain A; Urokinase-type plasminogen activator chain B]
Q03405	PLAUR	Urokinase plasminogen activator surface receptor (U-PAR) (uPAR) (Monocyte activation antigen Mo3) (CD antigen CD87)
O60240	PLIN1	Perilipin-1 (Lipid droplet-associated protein)
P09086	POU2F2	POU domain, class 2, transcription factor 2 (Lymphoid-restricted immunoglobulin octamer-binding protein NF-A2) (Octamer-binding protein 2) (Oct-2) (Octamer-binding transcription factor 2) (OTF-2)
Q13427	PPIG	Peptidyl-prolyl cis-trans isomerase G (PPIase G) (Peptidyl-prolyl isomerase G) (EC 5.2.1.8) (CASP10) (Clk-associating RS-cyclophilin) (CARS-Cyp) (CARS-cyclophilin) (SR-cyclophilin) (SR-cyp) (SRcyp) (Cyclophilin G) (Rotamase G)
Q92786	PROX1	Prospero homeobox protein 1 (Homeobox prospero-like protein PROX1) (PROX-1)
P40306	PSMB10	Proteasome subunit beta type-10 (EC 3.4.25.1) (Low molecular mass protein 10) (Macropain subunit MECl-1) (Multicatalytic endopeptidase complex subunit MECl-1) (Proteasome MECl-1) (Proteasome subunit beta-2i)
P28065	PSMB9	Proteasome subunit beta type-9 (EC 3.4.25.1) (Low molecular mass protein 2) (Macropain chain 7) (Multicatalytic endopeptidase complex chain 7) (Proteasome chain 7) (Proteasome subunit beta-1i) (Really interesting new gene 12 protein)
P25105	PTAFR	Platelet-activating factor receptor (PAF-R) (PAFr)
P60484	PTEN	Phosphatidylinositol 3,4,5-trisphosphate 3-phosphatase and dual-specificity protein phosphatase PTEN (EC 3.1.3.16) (EC 3.1.3.48) (EC 3.1.3.67) (Mutated in multiple advanced cancers 1) (Phosphatase and tensin homolog)
P41222	PTGDS	Prostaglandin-H2 D-isomerase (EC 5.3.99.2) (Beta-trace protein) (Cerebrin-28) (Glutathione-independent PGD synthase) (Lipocalin-type prostaglandin-D synthase) (Prostaglandin-D2 synthase) (PGD2 synthase) (PGDS) (PGDS2)
P35408	PTGER4	Prostaglandin E2 receptor EP4 subtype (PGE receptor EP4 subtype) (PGE2 receptor EP4 subtype) (Prostanoid EP4 receptor)
O14684	PTGES	Prostaglandin E synthase (EC 5.3.99.3) (Microsomal glutathione S-transferase 1-like 1) (MGST1-L1) (Microsomal prostaglandin E synthase 1) (MPGES-1) (p53-induced gene 12 protein)
P43088	PTGFR	Prostaglandin F2-alpha receptor (PGF receptor) (PGF2-alpha receptor) (Prostanoid FP receptor)
P35354	PTGS2	Prostaglandin G/H synthase 2 (EC 1.14.99.1) (Cyclooxygenase-2) (COX-2) (PHS II) (Prostaglandin H2 synthase 2) (PGH synthase 2) (PGHS-2) (Prostaglandin-endoperoxide synthase 2)
P12272	PTHLH	Parathyroid hormone-related protein (PTH-rP) (PTHrP) (Parathyroid hormone-like protein) (PLP) [Cleaved into: PTHrP[1-36]; PTHrP[38-94]; Osteostatin (PTHrP[107-139])]
Q12923	PTPN13	Tyrosine-protein phosphatase non-receptor type 13 (EC 3.1.3.48) (Fas-associated protein-tyrosine phosphatase 1) (FAP-1) (PTP-BAS) (Protein-tyrosine phosphatase 1E) (PTP-E1) (hPTPE1) (Protein-tyrosine phosphatase PTPL1)
P29350	PTPN6	Tyrosine-protein phosphatase non-receptor type 6 (EC 3.1.3.48) (Hematopoietic cell protein-tyrosine phosphatase) (Protein-tyrosine phosphatase 1C) (PTP-1C) (Protein-tyrosine phosphatase SHP-1) (SH-PTP1)
Q8NFH8	REPS2	RalBP1-associated Eps domain-containing protein 2 (Partner of RalBP1) (RalBP1-interacting protein 2)
P49798	RGS4	Regulator of G-protein signaling 4 (RGP4) (RGS4)
O43353	RIPK2	Receptor-interacting serine/threonine-protein kinase 2 (EC 2.7.11.1) (CARD-containing interleukin-1 beta-converting enzyme-associated kinase) (CARD-containing IL-1 beta ICE-kinase) (RIP-like-interacting CLARP kinase) (Receptor-interacting protein 2) (RIP-2) (Tyrosine-protein kinase RIPK2) (EC 2.7.10.2)
Q7LG56	RRM2B	Ribonucleoside-diphosphate reductase subunit M2 B (EC 1.17.4.1) (TP53-inducible ribonucleotide reductase M2 B) (p53-inducible ribonucleotide reductase small subunit 2-like protein) (p53R2)
P06703	S100A6	Protein S100-A6 (Calcyclin) (Growth factor-inducible protein 2A9) (MLN 4) (Prolactin receptor-associated protein) (PRA) (S100 calcium-binding protein A6)
P0DJI8	SAA1	Serum amyloid A-1 protein (SAA) [Cleaved into: Amyloid protein A (Amyloid fibril protein AA); Serum amyloid protein A(2-104); Serum amyloid protein A(3-104); Serum amyloid protein A(2-103); Serum amyloid protein A(2-102); Serum amyloid protein A(4-101)]
P18827	SDC1	Syndecan-1 (SYND1) (CD antigen CD138)
P16581	SELE	E-selectin (CD62 antigen-like family member E) (Endothelial leukocyte adhesion molecule 1) (ELAM-1) (Leukocyte-endothelial cell adhesion molecule 2) (LECAM2) (CD antigen CD62E)
P01011	SERPINA3	Alpha-1-antichymotrypsin (ACT) (Cell growth-inhibiting gene 24/25 protein) (Serpin A3) [Cleaved into: Alpha-1-antichymotrypsin His-Pro-less]
P30740	SERPINB1	Leukocyte elastase inhibitor (LEI) (Monocyte/neutrophil elastase inhibitor) (EI) (M/NEI) (Peptidase inhibitor 2) (PI-2) (Serpin B1)
P05121	SERPINE1	Plasminogen activator inhibitor 1 (PAI) (PAI-1) (Endothelial plasminogen activator inhibitor) (Serpin E1)
Q8IWL2	SFTPA1	Pulmonary surfactant-associated protein A1 (PSP-A) (PSPA) (SP-A) (SP-A1) (35 kDa pulmonary surfactant-associated protein) (Alveolar proteinosis protein) (Collectin-4)
O95847	SLC25A27	Mitochondrial uncoupling protein 4 (UCP 4) (Solute carrier family 25 member 27)
Q9UBY0	SLC9A2	Sodium/hydrogen exchanger 2 (Na(+)/H(+) exchanger 2) (NHE-2) (Solute carrier family 9 member 2)
O95863	SNAI1	Zinc finger protein SNAI1 (Protein snail homolog 1) (Protein sna)
P04179	SOD2	Superoxide dismutase [Mn], mitochondrial (EC 1.15.1.1)
P08047	SP1	Transcription factor Sp1
Q02447	SP3	Transcription factor Sp3 (SPR-2)
Q02446	SP4	Transcription factor Sp4 (SPR-1)
Q13501	SQSTM1	Sequestosome-1 (EBI3-associated protein of 60 kDa) (EBIAP) (p60) (Phosphotyrosine-independent ligand for the Lck SH2 domain of 62 kDa) (Ubiquitin-binding protein p62)
Q14765	STAT4	Signal transducer and activator of transcription 4
Q9UEW8	STK39	STE20/SPS1-related proline-alanine-rich protein kinase (Ste-20-related kinase) (EC 2.7.11.1) (DCHT) (Serine/threonine-protein kinase 39)
Q03518	TAP1	Antigen peptide transporter 1 (APT1) (ATP-binding cassette sub-family B member 2) (Peptide supply factor 1) (Peptide transporter PSF1) (PSF-1) (Peptide transporter TAP1) (Peptide transporter involved in antigen processing 1) (Really interesting new gene 4 protein)
Q03519	TAP2	Antigen peptide transporter 2 (APT2) (ATP-binding cassette sub-family B member 3) (Peptide supply factor 2) (Peptide transporter PSF2) (PSF-2) (Peptide transporter TAP2) (Peptide transporter involved in antigen processing 2) (Really interesting new gene 11 protein)
O15533	TAPBP	Tapasin (TPN) (TPSN) (NGS-17) (TAP-associated protein) (TAP-binding protein)
P20226	TBP	TATA-box-binding protein (TATA sequence-binding protein) (TATA-binding factor) (TATA-box factor) (Transcription initiation factor TFIID TBP subunit)
Q9UL17	TBX21	T-box transcription factor TBX21 (T-box protein 21) (T-cell-specific T-box transcription factor T-bet) (Transcription factor TBLYM)
O14746	TERT	Telomerase reverse transcriptase (EC 2.7.7.49) (HEST2) (Telomerase catalytic subunit) (Telomerase-associated protein 2) (TP2)
P02787	TF	Serotransferrin (Transferrin) (Beta-1 metal-binding globulin) (Siderophilin)
P04155	TFF1	Trefoil factor 1 (Breast cancer estrogen-inducible protein) (PNR-2) (Polypeptide P1.A) (hP1.A) (Protein pS2)
Q07654	TFF3	Trefoil factor 3 (Intestinal trefoil factor) (hITF) (Polypeptide P1.B) (hP1.B)
P48307	TFPI2	Tissue factor pathway inhibitor 2 (TFPI-2) (Placental protein 5) (PP5)
P01137	TGFB1	Transforming growth factor beta-1 (TGF-beta-1) [Cleaved into: Latency-associated peptide (LAP)]
P07204	THBD	Thrombomodulin (TM) (Fetomodulin) (CD antigen CD141)
P01033	TIMP1	Metalloproteinase inhibitor 1 (Erythroid-potentiating activity) (EPA) (Fibroblast collagenase inhibitor) (Collagenase inhibitor) (Tissue inhibitor of metalloproteinases 1) (TIMP-1)
O60603	TLR2	Toll-like receptor 2 (Toll/interleukin-1 receptor-like protein 4) (CD antigen CD282)
O15455	TLR3	Toll-like receptor 3 (CD antigen CD283)
Q9NYK1	TLR7	Toll-like receptor 7
P24821	TNC	Tenascin (TN) (Cytotactin) (GMEM) (GP 150-225) (Glioma-associated-extracellular matrix antigen) (Hexabrachion) (JI) (Myotendinous antigen) (Neuronectin) (Tenascin-C) (TN-C)
P01375	TNF	Tumor necrosis factor (Cachectin) (TNF-alpha) (Tumor necrosis factor ligand superfamily member 2) (TNF-a) [Cleaved into: Tumor necrosis factor, membrane form (N-terminal fragment) (NTF); Intracellular domain 1 (ICD1); Intracellular domain 2 (ICD2); C-domain 1; C-domain 2; Tumor necrosis factor, soluble form]
P21580	TNFAIP3	Tumor necrosis factor alpha-induced protein 3 (TNF alpha-induced protein 3) (EC 3.4.19.12) (EC 6.3.2.-) (OTU domain-containing protein 7C) (Putative DNA-binding protein A20) (Zinc finger protein A20) [Cleaved into: A20p50; A20p37]
O00220	TNFRSF10A	Tumor necrosis factor receptor superfamily member 10A (Death receptor 4) (TNF-related apoptosis-inducing ligand receptor 1) (TRAIL receptor 1) (TRAIL-R1) (CD antigen CD261)
O14763	TNFRSF10B	Tumor necrosis factor receptor superfamily member 10B (Death receptor 5) (TNF-related apoptosis-inducing ligand receptor 2) (TRAIL receptor 2) (TRAIL-R2) (CD antigen CD262)
Q96RJ3	TNFRSF13C	Tumor necrosis factor receptor superfamily member 13C (B-cell-activating factor receptor) (BAFF receptor) (BAFF-R) (BLyS receptor 3) (CD antigen CD268)
Q07011	TNFRSF9	Tumor necrosis factor receptor superfamily member 9 (4-1BB ligand receptor) (CDw137) (T-cell antigen 4-1BB homolog) (T-cell antigen ILA) (CD antigen CD137)
P50591	TNFSF10	Tumor necrosis factor ligand superfamily member 10 (Apo-2 ligand) (Apo-2L) (TNF-related apoptosis-inducing ligand) (Protein TRAIL) (CD antigen CD253)
Q9Y275	TNFSF13B	Tumor necrosis factor ligand superfamily member 13B (B lymphocyte stimulator) (BLyS) (B-cell-activating factor) (BAFF) (Dendritic cell-derived TNF-like molecule) (TNF- and APOL-related leukocyte expressed ligand 1) (TALL-1) (CD antigen CD257) [Cleaved into: Tumor necrosis factor ligand superfamily member 13b, membrane form; Tumor necrosis factor ligand superfamily member 13b, soluble form]
O43557	TNFSF14	Tumor necrosis factor ligand superfamily member 14 (Herpes virus entry mediator ligand) (HVEM-L) (Herpesvirus entry mediator ligand) (CD antigen CD258) [Cleaved into: Tumor necrosis factor ligand superfamily member 14, membrane form; Tumor necrosis factor ligand superfamily member 14, soluble form]
Q96KP6	TNIP3	TNFAIP3-interacting protein 3 (A20-binding inhibitor of NF-kappa-B activation 3) (ABIN-3) (Listeria-induced gene protein)
P04637	TP53	Cellular tumor antigen p53 (Antigen NY-CO-13) (Phosphoprotein p53) (Tumor suppressor p53)
Q13077	TRAF1	TNF receptor-associated factor 1 (Epstein-Barr virus-induced protein 6)
Q12933	TRAF2	TNF receptor-associated factor 2 (EC 6.3.2.-) (E3 ubiquitin-protein ligase TRAF2) (Tumor necrosis factor type 2 receptor-associated protein 3)
Q92844	TRAF2	TRAF family member-associated NF-kappa-B activator (TRAF-interacting protein) (I-TRAF)
P48995	TRPC1	Short transient receptor potential channel 1 (TrpC1) (Transient receptor protein 1) (TRP-1)
Q969D9	TSLP	Thymic stromal lymphopoietin
Q16831	UPP1	Uridine phosphorylase 1 (UPase 1) (UrdPase 1) (EC 2.4.2.3)
P19320	VCAM1	Vascular cell adhesion protein 1 (V-CAM 1) (VCAM-1) (INCAM-100) (CD antigen CD106)
P15692	VEGFA	Vascular endothelial growth factor A (VEGF-A) (Vascular permeability factor) (VPF)
P04275	VWF	von Willebrand factor (vWF) [Cleaved into: von Willebrand antigen 2 (von Willebrand antigen II)]
P19544	WT1	Wilms tumor protein (WT33)
P98170	XIAP	E3 ubiquitin-protein ligase XIAP (EC 6.3.2.-) (Baculoviral IAP repeat-containing protein 4) (IAP-like protein) (ILP) (hILP) (Inhibitor of apoptosis protein 3) (IAP-3) (hIAP-3) (hIAP3) (X-linked inhibitor of apoptosis protein) (X-linked IAP)
P25490	YY1	Transcriptional repressor protein YY1 (Delta transcription factor) (INO80 complex subunit S) (NF-E1) (Yin and yang 1) (YY-1)
