## Supplemental table 6 for "A systems genomics approach to uncover patient-specific pathogenic pathways and proteins in a complex disease"

### Sheet: Sheet1
		LSP1		MAML2		DNM3TB		HDAC7
Clusters		Inflamed	Non-inflamed	Inflamed	Non-inflamed	Inflamed	Non-inflamed	Inflamed	Noninflamed			Direction	+	SNP presence increase NFKB1 targets according to GSEA
1	Direction	+++	-----	----	----	1	----		----				-	SNP presence decrease NFKB1 targets according to GSEA
	Kolmogorov-Smirnov test p value	0.001	0	0	0		0	0.081	0					Compared to all the controls
2	Direction	++++	++++	----	----	----	++++		++++
	Kolmogorov-Smirnov test p value	0	0	0	0	0	0	0.879	0
3	Direction	++++	--	0.634	----	++++	---		++++
	Kolmogorov-Smirnov test p value	0	0.01		0	0	0.0031	0.874	0
4	Direction	++++	-----	0.129	----	++++	----	+	----
	Kolmogorov-Smirnov test p value	0	0		0	0	0	0.0228	0
